# Sequencing of a dairy isolate unlocks *Kluyveromyces marxianus* as a host for lactose valorization

**DOI:** 10.1101/2025.02.03.636257

**Authors:** Mackenzie Thornbury, Adrien Knoops, Iain Summerby-Murray, James Dhaliwal, Sydney Johnson, Joseph Christian Utomo, Jaya Joshi, Lauren Narcross, Gabriel Remondetto, Michel Pouliot, Malcolm Whiteway, Vincent J.J. Martin

**Author notes:** Swiss Federal Institute of Technology Lausanne (EPFL), Rte Cantonale, 1015 Lausanne, Switzerland. Department of Chemistry, University of Alberta, 11227 Saskatchewan Drive, Edmonton, Alberta, Canada T6G 2G2 (Joseph Christian Utomo). Department of Wood Science, University of British Columbia, Forest Sciences Centre, 2424 Main Mall #2900, Vancouver, BC V6T 1Z4.

## Abstract

The use of genetically modified non-conventional yeast provides significant potential for the bioeconomy by diversifying the tools available for the development of sustainable and novel products. In this study, we sequenced and annotated the genome of *Kluyveromyces marxianus* Y-1190 to establish it as a platform for lactose valorization. The strain was chosen for rapid growth on lactose-rich dairy permeate, high transformation efficiency, and ease of culturing in bioreactors. Genomic sequencing revealed that *K. marxianus* Y-1190 possesses single nucleotide polymorphisms associated with efficient lactose metabolism. The strain is diploid with notable genomic heterogeneity, which appears to be critical for its robust growth and acid tolerance. To further exploit this platform strain, we developed protocols for gene and chromosome manipulation using CRISPR editing, constructed and validated a series of promoters compatible with MoClo vectors, and designed synthetically inducible promoters for *K. marxianus*. These tools enable precise control over gene expression, allowing for the tailored optimization of metabolic pathways and production processes. The synthetic promoters provide flexibility for dynamic expression tuning, while the CRISPR-based editing protocols facilitate targeted genetic modifications with high efficiency. Together, these advancements significantly enhance the genetic toolbox for *K. marxianus*, positioning it as a versatile platform for industrial biotechnology. These tools open new opportunities for the sustainable production of bio-based chemicals, fuels, and high-value products, leveraging lactose-rich feedstocks to contribute to a circular economy.
