## Supplementary material for "Sequencing of a dairy isolate unlocks *Kluyveromyces marxianus* as a host for lactose valorization": Thornbury et al Supplementary Tables

### Sheet: TableS1.ContigSize
Strain	DMKU-1042		Y1190
	Name	Size (bp)	Name	Size (bp)
	chr7	963000	0F	1740000
	chr1	1750000	1F	1740000
	chr2	1710000	2F	1710000
	chr3	1590000	3F	1590000
	chr4	1420000	4F	1450000
	chr6	1200000	5F	1230000
	chr8	940000	7F	980000
	chr5	1350000	14F	236000
			11F	227000
	mt	46300	32	40900
Total		10970000		10950000
Table S1. Genome Contig Size

### Sheet: Table S2.Promoters
Name	Source	Citation
ADH1pr	K. marxianus CBS 6556	Lang X, Besada-Lombana PB, Li M, Da Silva NA, Wheeldon I. Developing a broad-range promoter set for metabolic engineering in the thermotolerant yeast Kluyveromyces marxianus. Metab Eng Commun. 2020
ALD4pr	K. marxianus CBS 6556	Lang X, Besada-Lombana PB, Li M, Da Silva NA, Wheeldon I. Developing a broad-range promoter set for metabolic engineering in the thermotolerant yeast Kluyveromyces marxianus. Metab Eng Commun. 2020
COX20pr	K. marxianus CBS 6556	Lang X, Besada-Lombana PB, Li M, Da Silva NA, Wheeldon I. Developing a broad-range promoter set for metabolic engineering in the thermotolerant yeast Kluyveromyces marxianus. Metab Eng Commun. 2020
GLK1Apr	K. marxianus CBS 6556	Lang X, Besada-Lombana PB, Li M, Da Silva NA, Wheeldon I. Developing a broad-range promoter set for metabolic engineering in the thermotolerant yeast Kluyveromyces marxianus. Metab Eng Commun. 2020
GLK1Bpr	K. marxianus CBS 6556	Lang X, Besada-Lombana PB, Li M, Da Silva NA, Wheeldon I. Developing a broad-range promoter set for metabolic engineering in the thermotolerant yeast Kluyveromyces marxianus. Metab Eng Commun. 2020
GPD1pr	K. marxianus CBS 6556	Lang X, Besada-Lombana PB, Li M, Da Silva NA, Wheeldon I. Developing a broad-range promoter set for metabolic engineering in the thermotolerant yeast Kluyveromyces marxianus. Metab Eng Commun. 2020
HFF1pr	K. marxianus CBS 6556	Lang X, Besada-Lombana PB, Li M, Da Silva NA, Wheeldon I. Developing a broad-range promoter set for metabolic engineering in the thermotolerant yeast Kluyveromyces marxianus. Metab Eng Commun. 2020
HSP26pr	K. marxianus CBS 6556	Lang X, Besada-Lombana PB, Li M, Da Silva NA, Wheeldon I. Developing a broad-range promoter set for metabolic engineering in the thermotolerant yeast Kluyveromyces marxianus. Metab Eng Commun. 2020
HSP60pr	K. marxianus CBS 6556	Lang X, Besada-Lombana PB, Li M, Da Silva NA, Wheeldon I. Developing a broad-range promoter set for metabolic engineering in the thermotolerant yeast Kluyveromyces marxianus. Metab Eng Commun. 2020
INU1pr	K. marxianus CBS 6556	Lang X, Besada-Lombana PB, Li M, Da Silva NA, Wheeldon I. Developing a broad-range promoter set for metabolic engineering in the thermotolerant yeast Kluyveromyces marxianus. Metab Eng Commun. 2020
NC1pr	K. marxianus CBS 6556	Lang X, Besada-Lombana PB, Li M, Da Silva NA, Wheeldon I. Developing a broad-range promoter set for metabolic engineering in the thermotolerant yeast Kluyveromyces marxianus. Metab Eng Commun. 2020
PGK1pr	K. marxianus CBS 6556	Lang X, Besada-Lombana PB, Li M, Da Silva NA, Wheeldon I. Developing a broad-range promoter set for metabolic engineering in the thermotolerant yeast Kluyveromyces marxianus. Metab Eng Commun. 2020
PDC1pr	K. marxianus CBS 6556	Rajkumar AS, Varela JA, Juergens H, Daran J-MG, Morrissey JP. Biological Parts for Kluyveromyces marxianus Synthetic Biology. Front Bioeng Biotechnol. 2019
PIR1pr	K. marxianus CBS 6556	Lang X, Besada-Lombana PB, Li M, Da Silva NA, Wheeldon I. Developing a broad-range promoter set for metabolic engineering in the thermotolerant yeast Kluyveromyces marxianus. Metab Eng Commun. 2020
PST1pr	K. marxianus CBS 6556	Lang X, Besada-Lombana PB, Li M, Da Silva NA, Wheeldon I. Developing a broad-range promoter set for metabolic engineering in the thermotolerant yeast Kluyveromyces marxianus. Metab Eng Commun. 2020
RPE1pr	K. marxianus CBS 6556	Lang X, Besada-Lombana PB, Li M, Da Silva NA, Wheeldon I. Developing a broad-range promoter set for metabolic engineering in the thermotolerant yeast Kluyveromyces marxianus. Metab Eng Commun. 2020
SCL1pr	K. marxianus CBS 6556	Lang X, Besada-Lombana PB, Li M, Da Silva NA, Wheeldon I. Developing a broad-range promoter set for metabolic engineering in the thermotolerant yeast Kluyveromyces marxianus. Metab Eng Commun. 2020
SOD1pr	K. marxianus CBS 6556	Lang X, Besada-Lombana PB, Li M, Da Silva NA, Wheeldon I. Developing a broad-range promoter set for metabolic engineering in the thermotolerant yeast Kluyveromyces marxianus. Metab Eng Commun. 2020
SSA3pr	K. marxianus CBS 6556	Lang X, Besada-Lombana PB, Li M, Da Silva NA, Wheeldon I. Developing a broad-range promoter set for metabolic engineering in the thermotolerant yeast Kluyveromyces marxianus. Metab Eng Commun. 2020
TDH3pr	K. marxianus CBS 6556	Lang X, Besada-Lombana PB, Li M, Da Silva NA, Wheeldon I. Developing a broad-range promoter set for metabolic engineering in the thermotolerant yeast Kluyveromyces marxianus. Metab Eng Commun. 2020
TEF3pr	K. marxianus CBS 6556	Lang X, Besada-Lombana PB, Li M, Da Silva NA, Wheeldon I. Developing a broad-range promoter set for metabolic engineering in the thermotolerant yeast Kluyveromyces marxianus. Metab Eng Commun. 2020
ZWF1pr	K. marxianus CBS 6556	Lang X, Besada-Lombana PB, Li M, Da Silva NA, Wheeldon I. Developing a broad-range promoter set for metabolic engineering in the thermotolerant yeast Kluyveromyces marxianus. Metab Eng Commun. 2020
LAC4pr	K. marxianus CBS 6556	Rajkumar AS, Varela JA, Juergens H, Daran J-MG, Morrissey JP. Biological Parts for Kluyveromyces marxianus Synthetic Biology. Front Bioeng Biotechnol. 2019
TDH3tetO2	K. marxianus Y-1190	This study
TEF3tetO2	K. marxianus Y-1190	This study
PGK1tetO2	K. marxianus Y-1190	This study
Table S2. List of Promoters

### Sheet: Table S3.Strains
Species	Strain Name	Genetic modification	Aliases	Isolated From	Source
K. marxianus	Y-12990		Lachance UWO-PS SM 3-4	DFD, Cheese	NRRL
K. marxianus	Y-6373			CIT, Citrus peel juice	NRRL
K. marxianus	Y-8281		CBS 608, NCYC 143	Unknown (NRRL)	NRRL
K. marxianus	CBS 6556		Y-7571, NCYC 2597, ATCC 26548, KCTC 17555	FFD, Pozol	Westerdijk Institute
K. marxianus	Y-1174		ATCC 64884, ATCC 8619, Laffer 98 (?)	DFD, Whey	NRRL
K. marxianus	L-388				Lallemand
K. marxianus	CBS 6397				Westerdijk Institute
K. marxianus	L-381				Lallemand
K. marxianus	Y-1163		ATCC 8608, DSM 5420, KY 5463, LAFFER 85, VTT C-75024	DFD, Dairy cream	NRRL
K. marxianus	Y-8277		ATCC 22295, ATCC 56495, BKM Y-1517, CBS 4857, CCY 43-3-1, UCD-FST 71-14	AN, Cow's back	NRRL
K. marxianus	Y-12992		Lachance UWO-PS SM 16-10	DFD, Cheese	NRRL
K. marxianus	Y-17215		CBS 6923, CSIR Y-808	SL, Garden soil	NRRL
K. marxianus	YB-3913		CBS 3002, Dietrichson V-435	CLN, Expectorate	NRRL
K. marxianus	YB-4327		ATCC 16045, ATCC 56494, BKM Y-1242, BKM Y-1494, CBS 2762, NCYC 970, Santa Maria Y2, UCD-FST 71-13, CRRC 21623, VTT C-81109	DFD, Yogurt	NRRL
K. marxianus	Y-1190		ATC 8635, ATCC 28910, BI CZAS 326/5, BKM Y-2012, CCY 51-1-1, DEM 1128, DSM 5421, Henneberg 236, IBFM Y-613, Laffer 132, VTT C-81110	DFD, Yogurt	NRRL
K. marxianus	Y-1550		CBS 396, ATCC 10606, IFO 0260, CCRC 21722	AIR	NRRL
K. marxianus	Y-2415		CBS 397, ATCC 46537, ATCC 56752, NCYC 851, CCRC 21477, DBVPG 6164, DSM 5422, IFO 1735, TAGUCHI KCM-003, TAGUCHI KCM-0230, UCD-FST 71-58	DFD, Yogurt	NRRL
K. marxianus	Y-8287		ATCC 22296, ATCC 56501, BKM Y-1545, CBS 5671, CCY 43-5-1, UCD-FST 71-15, van der Walt K.210	BR, Bantu beer, sorghum	NRRL
K. marxianus Y-1190	AK081	ΔDNL4			This work
K. marxianus Y-1190	AK086	ARO1::SSA3p-TetR-NLS-INU1t-TDH3-tetO2p-mNeonGreen-PDC1t			This work
K. marxianus Y-1190	AK087	ARO1::SSA3p-TetR-NLS-INU1t-TEF3-tetO2p-mNeonGreen-PDC1t			This work
K. marxianus Y-1190	AK088	ARO1::SSA3p-TetR-NLS-INU1t-PGK1-tetO2p-mNeonGreen-PDC1t			This work
K. marxianus Y-1190	JD032	ΔKat1 Δα3			This work
K. marxianus Y-1190	JD044	ΔKat1 Δα4 MATα			This work
Table S3. List of Yeast Strains

### Sheet: Table S4.Primers
Application	Oligo ID	Nucleotide sequence (5’ – 3’)
Amplification of URA3 donor DNA with 900bp homology arms	MT293	GCAAGGGAATTTGCCACC
Amplification of URA3 donor DNA with 900bp homology arms	MT298	TGGTATGCTTCTTGTGCATTC
Amplification of URA3 donor DNA with 450bp homology arms	MT299	CAAGGATGCTCATCACAATACG
Amplification of URA3 donor DNA with 450bp homology arms	MT300	AGTATAGACGCATGAAGTCCTTC
Amplification of URA3 donor DNA with 200bp homology arms	AK772	TGATCGTTTTTAACATTTTTCAAAGG
Amplification of URA3 donor DNA with 200bp homology arms	AK773	AAATTTCACATAATGTACTTCACC
Amplification of URA3 donor DNA with 100bp homology arms	AK774	AAATACTACCGTAAAAGTGTAAAAGTTC
Amplification of URA3 donor DNA with 100bp homology arms	AK775	CCATTACACTCTAACATCTCTGTATAG
Amplification of URA3 donor DNA with 50bp homology arms	AK776	AACAGCAAGAGGAAGTATCATC
Amplification of URA3 donor DNA with 50bp homology arms	AK777	TAACTTCTGATCCGAGTACACTC
Hybridization of donor DNA for DNL4 deletion	AK702	TGTCAACTTCTAACAATGAGTGTTTATTGGTTCATGAGAAAAAGAACAAAAAGAATCACAACAATCTTTGTTGGAGCTAGTTGGAGCTAGAAGAGGGTTT
Hybridization of donor DNA for DNL4 deletion	MT481	GTGTCCGAGTTCTTCGGTAATCTGAGATAATGACACAATGCTTTGATTAAAGTGTTTTCTTTTATATTATAAACCCTCTTCTAGCTCCAA
Amplification diagnostic for DNL4 deletion	MT482	ATAAATCCATTCATAAGGCAACT
Amplification diagnostic for DNL4 deletion	MT483	TGCGGAAACCTTCTGTATATAA
Hybridization for sgRNA cloning into pUCC001 targeting DNL4	MT152	CGTCAACCATTTAAACTCTGGAGA
Hybridization for sgRNA cloning into pUCC001 targeting DNL4	MT126	AAACTCTCCAGAGTTTAAATGGTT
Hybridization for one sgRNA cloning to generate pAK214	AK1144	GAACTAGGTCTCGGACTTTGAAGACACATGTAGATATCTGTTTGGAGACCGTAGCC
Hybridization for one sgRNA cloning to generate pAK214	AK1145	GGCTACGGTCTCCAAACAGATATCTACATGTGTCTTCAAAGTCCGAGACCTAGTTC
Amplification of tRNAgly and SpCas9 scaffold for URA3 double sgRNA cloning into pJD005	JD118	AAAAGGTCTCAGACTGAAGACACATGTAGATATCTgttttagagctagaaatagcaagttaaaataag
Amplification of tRNAgly and SpCas9 scaffold for URA3 double sgRNA cloning into pJD005	JD119	TTTTGGTCTCTAAACGGCGTCATGATCAACCAATCtgcgcaagcccggaatc
Hybridization for one sgRNA cloning to generate pAK219	AK1166	GACTTTGATTGGTTGATCATGACGCC
Hybridization for one sgRNA cloning to generate pAK219	AK1167	AAACGGCGTCATGATCAACCAATCAA
Amplification of the synthetic gene TetR-NLS for pAK014 cloning	AK874	GCATCGTCTCATCGGTCTCATATGTCCAGGCTAGATAAATCTAAAG
Amplification of the synthetic gene TetR-NLS for pAK014 cloning	AK875	ATGCCGTCTCAGGTCTCAGGATCTACACCTTCCTTTTCTTCTTC
Amplification of the 5' side of the TDH3 promoter for pAK015 cloning	AK876	GCATCGTCTCATCGGTCTCAAACGCACTATATCAGGCCTCCAC
Amplification of the 5' side of the TDH3 promoter for pAK015 cloning	AK877	GGCTACCGTCTCATATCTCTATCACTGATAGGGAAAATGTGGTCTTTATATATGGCAG
Hybridization of the 3' side of the TDH3 promoter for pAK015 cloning	AK878	GGCTACCGTCTCAGATATCCCTATCAGTGATAGAGAAGTCTATAATAATTATATCTCTTCCTTGTTCCTCCCAAACCAAGTCTT
Hybridization of the 3' side of the TDH3 promoter for pAK015 cloning	AK879	ATGCCGTCTCAGGTCTCACATATGTGAATGTGTAAAAGTGTGTGTGTACTGTTGTTAAATCTAAAAGACTTGGTTTGGGAGGAA
Amplification of the 5' side of the TEF3 promoter for pAK016 cloning	AK880	ATGTCGTCTCATCGGTCTCAAACGAAGCAAAGAAGTAACAGCAGG
Amplification of the 5' side of the TEF3 promoter for pAK016 cloning	AK881	GGCTACCGTCTCATATCTCTATCACTGATAGGGATTTCAATCTCCTTTTATATTCAAAAAAAATTTAC
Hybridization of the 3' side of the TEF3 promoter for pAK016 cloning	AK882	GGCTACCGTCTCAGATATCCCTATCAGTGATAGAGATTGATTTGTAGTTTATTTACTAGTATTCTCATAGTTCTAAC
Hybridization of the 3' side of the TEF3 promoter for pAK016 cloning	AK883	ATGCCGTCTCAGGTCTCACATACTTTAATGTTACTTCTCTTGGAGTTAGAACTATGAGAATACTAGTAAATAAAC
Amplification of the 5' side of the GLK1 promoter for pAK017 cloning	AK884	GCATCGTCTCATCGGTCTCAAACGTTACCCTCACTCTTTCACATTAC
Amplification of the 5' side of the GLK1 promoter for pAK017 cloning	AK885	GGCTACCGTCTCATATCTCTATCACTGATAGGGAGGGACACCTATATTTATACAATTTTTCAC
Hybridization of the 3' side of the GLK1 promoter for pAK017 cloning	AK886	GGCTACCGTCTCAGATATCCCTATCAGTGATAGAGAAGACTTGATAAGTATTTCCCTAGTAATACCCCACCAACCATCGGTTGATACATTTTAATAC
Hybridization of the 3' side of the GLK1 promoter for pAK017 cloning	AK887	ATGCCGTCTCAGGTCTCACATATTTTGTATCTTTATATAGGTAGTGTGTATTAAAATGTATCAACCGATGGTTG
Primer outside of homology region of ARO1 for diagnostic PCR	MT487	CTTTACGTGATCGAGACCG
Primer outside of homology region of ARO1 for diagnostic PCR	MT488	TCTAGCCATTTGATATCAACAAAC
Bacterial TetR synthetic gene K. lactis codon optimzed and fused to a NLS sequence	TetR-SV40	ATGTCCAGGCTAGATAAATCTAAAGTCATTAACTCGGCCTTAGAACTACTAAATGAAGTAGGTATCGAAGGCTTGACTACAAGAAAATTGGCCCAGAAGTTAGGTGTAGAGCAGCCCACTCTATATTGGCACGTTAAAAATAAAAGGGCCTTGCTTGACGCCTTGGCTATCGAGATGCTAGATCGTCATCACACACATTTCTGCCCATTAGAAGGTGAAAGTTGGCAGGATTTCTTAAGAAATAATGCAAAATCGTTCAGATGCGCTCTATTATCCCATAGAGATGGGGCAAAGGTCCATTTGGGCACGAGGCCGACGGAGAAACAGTACGAGACTTTAGAGAACCAGTTGGCCTTTTTGTGTCAACAAGGATTTAGTTTGGAAAATGCCTTGTATGCC…
Amplification for the generation of ARO1 double guide in the making of pMT193	MT489	AAAAGGTCTCAGACTTTAAACTGGCTTCAAATCATAAgttttagagctagaaatagcaagttaaaataag
Amplification for the generation of ARO1 double guide in the making of pMT193	MT491	TACGGGTCTCTAAACCCCTTAATGTTCAGCCAAATtgcgcaagcccggaatc
Amplification of panARS(OPT) for gibson reaction to produce plasmids pMT306-pMT312	MT675	GATCCTTTGATCTTTTCTACACTAGTtcaacatctttggataatatcagaatg
Amplification of panARS(OPT) for gibson reaction to produce plasmids pMT306-pMT312	MT676	GTTGAAGAAAGAGTATACTACATAACACATATACtagtgctgattatgatttgacg
Amplification of ADHp into golden gate level 0	MT001	GCATCGTCTCAAACGCATCATCCATCCACACACG
Amplification of ADHp into golden gate level 0	MT002	ATGCCGTCTCACATATGTGTTGTGTATATGATTTTGTTTTTAAATG
Amplification HHF1 into golden gate level 0	MT003	GCATCGTCTCAAACGGTAAGTAATGGAGGATTGATATGTTC
Amplification HFF1 into golden gate level 0	MT004	ATGCCGTCTCACATAGTTTATTTATTGATTGCTGTTTATTGC
Diagnostic primer for ADHp, use with MT006	MT005	CTTCGAGCGCTGAAGTATC
diagnostic primer for promoters targeting CAM	MT006	ccctaaagggtttattgagaatatg
diagnostic primer for HHF1, use with MT006	MT007	GTTCCATGGGCCTGAAC
Get ALD2p into golden gate level 0	MT012	GCATCGTCTCAAACGCTCTAAAACCCATGTCGC
Get ALD2p into golden gate level 0	MT013	ATGCCGTCTCACATAATTTCTACTTTTGTATACGGCTG
ALD2 Insert check with MT006	MT014	AACCTAGTAGGAGTGGTACTC
Get GLK1Ap into golden gate level 0	MT015	GCATCGTCTCAAACGCCTTCACAAAAGAAAAGTATTTTG
Get GLK1Ap into golden gate level 0	MT016	ATGCCGTCTCACATAATTTAAGTTTTATGTTACTAGTTTCCG
GLK1A insert check with MT006	MT017	CACTTAATATGGGAACCATTTCC
Get GLK1Bp into golden gate level 0	MT018	GCATCGTCTCAAACGTTGCTAGCCGTTTTTCC
Get GLK1Bp into golden gate level 0	MT019	ATGCCGTCTCACATATTTTGTAAGTGTGTGTGTTTG
GLK1B insert check with MT006	MT020	GGAATGGAAATGGAAATGGG
Get GPD1p into golden gate level 0	MT021	GCATCGTCTCAAACGAAAGGGACAATCGGAGAATAG
Get GPD1p into golden gate level 0	MT022	ATGCCGTCTCACATAATCTGAAAACTGATTCCTCCAC
GPD1 insert check with MT006	MT023	CTAGTCCGATTCTCTTCTCC
Get HSP26p into golden gate level 0	MT027	GCATCGTCTCAAACGCGCGCATGACAAGGG
Get HSP26p into golden gate level 0	MT028	ATGCCGTCTCACATACTCGTAATCGCTTTTGTTCTTAG
HSP06 insert check with MT006	MT029	TACGAGAGAGTTCTTTGCATG
Get PGKp into golden gate level 0	MT030	GCATCGTCTCAAACGTTACCCTCACTCTTTCACATTAC
Get PGKp into golden gate level 0	MT031	ATGCCGTCTCACATATTTTGTATCTTTATATAGGTAGTGTG
PGK1 insert check with MT006	MT032	CATTGTCGAATGGTATTGTAGC
Get PST1p into golden gate level 0	MT033	GCATCGTCTCAAACGCATTTCAGAGTTCTTTTGTC
Get PST1p into golden gate level 0	MT034	ATGCCGTCTCACATAATCTGTTAATATGAACAGGTC
PST insert check with MT006	MT035	ACAGGCGACAAATGACAG
Get SCL1p into golden gate level 0	MT036	GCATCGTCTCAAACGCAGGCTTGCGCTTCTC
Get SCL1p into golden gate level 0	MT037	ATGCCGTCTCACATATCTGTTCACACTTGATAACG
SCL1 insert check with MT006	MT038	GTTACACCTCTAATCTACCACC
Get SSA3p into golden gate level 0	MT039	GCATCGTCTCAAACGCTTGCCACTATCAAGTGAG
Get SSA3p into golden gate level 0	MT040	ATGCCGTCTCACATAAATTCTTCTTCTTTTTTAGCTCTG
SSA3 insert check with MT006	MT041	TAAGTAGCGCAGAAGACTG
Get TDH3p into golden gate level 0	MT042	GCATCGTCTCAAACGCACTATATCAGGCCTCCAC
Get TDH3p into golden gate level 0	MT043	ATGCCGTCTCACATATGTGAATGTGTAAAAGTGTGTG
TDH3 insert check with MT006	MT044	CAACCAACAACACCCTTC
Get TEF3p into golden gate level 0	MT045	GCATCGTCTCAAACGAACACCGATGAAGCAAAGAAG
Get TEF3p into golden gate level 0	MT046	ATGCCGTCTCACATACTTTAATGTTACTTCTCTTGGAGTTAG
TEF3 insert check with MT006	MT047	ATGCGACTGGTTCTGAG
Get RPE1p into golden gate level 0	MT053	GCATCGTCTCAAACGTGGGCAACTTCTCAAAC
Get RPE1p into golden gate level 0	MT054	ATGCCGTCTCACATACACAGCTAGAAACTGG
RPE1 remove internal bsmbI site (use bsai)	MT055	GCATGGTCTCATCTGTACTAAGCACCCCC
RPE1 remove internal bsmbI site (use bsai)	MT056	ATGCGGTCTCACAGACGTGTTTGGATTATAGGG
RPE1 Insert check with MT006	MT057	CAGGAACTAGCAGCATGTAC
Get ZWFp into GG level 0	MT062	GCATCGTCTCAAACGCACCCGCCTAAAAAAAAAGG
Get ZWFp into GG level 0	MT063	ATGCCGTCTCACATAGGGCTTGTTCAAATGTTCAG
ZWFp diagnostic with MT006	MT064	TGCAGCAGCTTAGTGTG
Get HSP60 into GG level 0	MT065	GCATCGTCTCAAACGGAAGATACAGAGAAACGACC
Get HSP60 into GG level 0	MT066	ATGCCGTCTCACATACCCGGGTGTATTGTATTG
HSP60 diagnostic with MT006	MT067	TTGCAGCTTTCCCAGC
Get PIR1 into GG level 0	MT068	GCATCGTCTCAAACGGCCTGGGTTTTCAAATTGAC
Get PIR1 into GG level 0	MT069	ATGCCGTCTCACATAGTGTATAAATTGAAATGTTTGGATTG
PIR1 diagnostic with MT006	MT070	GGCAAGAGAGTACAGGTAC
Get SOD1 into GG level 0	MT071	GCATCGTCTCAAACGCAATACCACCCGCCAG
Get SOD1 into GG level 0	MT072	ATGCCGTCTCACATAGGGGATTAATTAATTGTATGTGTTATG
SOD1 diagnostic with MT006	MT073	CTTACTAGTCAGCTAGCTAGG
Get INU1 into GG level 0	MT074	GCATCGTCTCAAACGATACCACCCGCCATGG
Get INU1 into GG level 0	MT075	ATGCCGTCTCACATAGGATCTAACAAAAAAAAAATTAAATGTGTC
INU1 diagnostic with MT006	MT076	CTGCTCCAAAATCCATCTTC
Amplification of tRNAgly and SpCas9 scaffold for Kat1 double sgRNA cloning into pLN012 to generate pLN026	LN1176	GGTCTCACGTCGAAGAGTGATTCACAGTTTCGTTTTAGAGCTAGAAATAGCAAGTTAAAA
Amplification of tRNAgly and SpCas9 scaffold for Kat1 double sgRNA cloning into pLN012 to generate pLN026	LN1177	GGTCTCAaaacCATTGTTAGTAAGAGATACTTGCGCAAGCCCGGAATC
Amplification of tRNAgly and SpCas9 scaffold for α3 double sgRNA cloning into pLN012 to generate pLN028	LN1198	GGTCTCACGTCAATTGGCTTTTGAAAAACGGGTTTTAGAGCTAGAAATAGCAAGTTAAAA
Amplification of tRNAgly and SpCas9 scaffold for α3 double sgRNA cloning into pLN012 to generate pLN028	LN1199	ggtctcaaaacAATATATGCAGAGTTTGTCATGCGCAAGCCCGGAATC
Diagnostic primer to detect truncation of Kat1	MT169	GATCTGTCAAACGTGCAC
Diagnostic primer to detect truncation of Kat2	MT172	TGTACTAGCATTGTATGATTTCAC
Diagnostic primer to detect truncation of α3	JD088	CCTTTTCCGAAGAAGTTAGC
Diagnostic primer to detect truncation of α3	JD108	CATTGTGATTCCGACACC
Diagnostic primer to detect truncation of α3 in HML locus	JD109	CATTGTGGCAAGAAGAGC
Diagnostic primer to detect truncation of α3 in MAT locus	JD110	GATATGAGTCCTTATGCATTGC
Diagnostic primer to determine mating type	JD103	AACAAACGAATGCTTTGG
Diagnostic primer to determine mating type	JD106	AGCGTCTGTCTCAAATATTCC
Diagnostic primer to determine mating type	MT240	TGCAACCAACCAATCCCTTCCAAATTC
Diagnostic primer to determine mating type	MT241	TCTTCCTTGAACCCGAAGCAAAAGATC
Diagnostic primer to determine mating type	MT242	AACTTCAATCCCCGACCCACCGCAGTC
Table S4. List of Primers

### Sheet: Table S5.Plasmids
Plasmid ID	Characteristics	Selection	Reference	Addgene ID
pBBK05	pCAS-Tyr-[gRNA: BsaI GFP dropout]	NatR, AmpR	Bean BDM, Whiteway M, Martin VJJ. The MyLO CRISPR-Cas9 toolkit: a markerless yeast localization and overexpression CRISPR-Cas9 toolkit. G3 Genes|Genomes|Genetics.2022	178989
pMTKM01	pCAS-Tyr-[gRNA: BsaI GFP dropout] with pan(OPT)ARS replication origin	NatR, AmpR	This work	233473
pMTKM02	pCAS-Tyr-[gRNA: BsaI GFP dropout] with pan(OPT)ARS replication origin	AmpR, splitNatR	This work	233474
pMTKM03	pCAS-Tyr-[gRNA: BsaI GFP dropout] with pan(OPT)ARS replication origin	AmpR, G418	This work	233475
pMTKM04	pCAS-Tyr-[gRNA: BsaI GFP dropout] with pan(OPT)ARS replication origin	AmpR, splitG418	This work	233476
pMTKM05	pCAS-Tyr-[gRNA: BsaI GFP dropout] with pan(OPT)ARS replication origin	AmpR, HygR	This work	233477
pMTKM06	pCAS-Tyr-[gRNA: BsaI GFP dropout] with pan(OPT)ARS replication origin	AmpR, splitHygR	This work	233478
pMTKM07	pCAS-Tyr-[gRNA: BsaI GFP dropout] with pan(OPT)ARS replication origin	AmpR, -URA	This work	233479
pMTKM08	pCAS-Tyr-[gRNA: BsaI GFP dropout] with pan(OPT)ARS replication origin	AmpR, split-URA	This work	233480
pMTKM09	Level 0 plasmid MoClo with KM promoter PST	CamR	This work	233481
pMTKM10	Level 0 plasmid MoClo with KM promoter GLK1A	CamR	This work	233482
pMTKM11	Level 0 plasmid MoClo with KM promoter GLK1B	CamR	This work	233483
pMTKM12	Level 0 plasmid MoClo with KM promoter SCL1	CamR	This work	233484
pMTKM13	Level 0 plasmid MoClo with KM promoter ZWF	CamR	This work	233485
pMTKM14	Level 0 plasmid MoClo with KM promoter RPE1	CamR	This work	233486
pMTKM15	Level 0 plasmid MoClo with KM promoter GPD1	CamR	This work	233487
pMTKM16	Level 0 plasmid MoClo with KM promoter ALD2	CamR	This work	233488
pMTKM17	Level 0 plasmid MoClo with KM promoter HSP26	CamR	This work	233489
pMTKM18	Level 0 plasmid MoClo with KM promoter HSP60	CamR	This work	233490
pMTKM19	Level 0 plasmid MoClo with KM promoter PIR1	CamR	This work	233491
pMTKM20	Level 0 plasmid MoClo with KM promoter SSA3	CamR	This work	233492
pMTKM21	Level 0 plasmid MoClo with KM promoter SOD1	CamR	This work	233493
pMTKM22	Level 0 plasmid MoClo with KM promoter INU1	CamR	This work	233494
pMTKM23	Level 0 plasmid MoClo with KM promoter ADH1	CamR	This work	233495
pMTKM24	Level 0 plasmid MoClo with KM promoter PGK	CamR	This work	233496
pMTKM25	Level 0 plasmid MoClo with KM promoter TEF3	CamR	This work	233497
pMTKM26	Level 0 plasmid MoClo with KM promoter TDH3	CamR	This work	233498
pMTKM27	Level 0 plasmid MoClo with KM promoter HFF1	CamR	This work	233499
pMTKM28	Level 0 plasmid MoClo with KM promoter NC1	CamR	This work	233500
pMTKM29	Level 0 plasmid MoClo with KM promoter COX20	CamR	This work	233501
pMTKM30	TDH3-tetO2p level 0 MoClo	CamR	This work	233502
pMTKM31	TEF3-tetO2p level 0 MoClo	CamR	This work	233503
pMTKM32	PGK1-tetO2p level 0 MoClo	CamR	This work	233504
pMT029	pan(OPT)ARS level 0 YTK MoClo	CamR	This work	n/a
pAK214	One gRNA (sequence 1) targeting the URA3 locus	NatR, AmpR	This work	n/a
pJD005	Two gRNAs targeting the URA3 locus	NatR, AmpR	This work	n/a
pMT187	pJET plasmid containing the 450 bp 5' and 3' homology arms for URA3 integration flanking a PDC1p-mNeonGreen-PDCt cassette	AmpR	This work	n/a
pMT188	pJET plasmid containing the 900 bp 5' and 3' homology arms for URA3 integration flanking a PDC1p-mNeonGreen-PDCt cassette	Amp	This work	n/a
pUCC001	pCAS-GAPp-[gRNA:BsaI] backbone	HygR, AmpR	Varela JA, Puricelli M, Montini N, Morrissey JP. Expansion and Diversification of MFS Transporters in Kluyveromyces marxianus. Front Microbiol. 2019	n/a
pAK001	pUCC001 with one gRNA targeting the DNL4 gene	HygR, AmpR	This work	n/a
pCD4	pJET plasmid containing a tRNAgly splicing unit together with a SpCas9 scaffold	AmpR	Dykstra CB, Pyne ME, Martin VJJ. CRAPS: Chromosomal-Repair-Assisted Pathway Shuffling in Yeast. ACS Synth Biol. 2023	n/a
pAK219	pMT002 with one gRNA (sequence 2) targeting the URA3 locus	NatR, AmpR	This work	n/a
pAK014	TetR-SV40 (K. lactis opt) level 0 MoClo	CamR	This work	n/a
pMT189	Integration cassette into ARO1, gfp dropout level 2 MoClo	KanR,G418	This work	n/a
pAK20	ConLS-Ssa3p-tetR-SV40(K. lactis opt)-Inu1t-ConR1 level 1 MoClo	AmpR	This work	n/a
pAK21	ConL1-TDH3-tetO2p-mNeonGreen-PDC1t-ConRE level 1 MoClo	AmpR	This work	n/a
pAK22	ConL1-TEF3-tetO2p-mNeonGreen-PDC1t-ConRE level 1 MoClo	AmpR	This work	n/a
pAK23	ConL1-PGK1-tetO2p-mNeonGreen-PDC1t-ConRE level 1 MoClo	AmpR	This work	n/a
pMT193	Two gRNAs targeting the ARO1/SWF intergenic region (I3)	AmpR,NatR	This work	n/a
pKMK.T1	INU1t terminator from K. marxianus level 0 MoClo	CamR	Rajkumar AS, Varela JA, Juergens H, Daran J-MG, Morrissey JP. Biological Parts for Kluyveromyces marxianus Synthetic Biology. Front Bioeng Biotechnol. 2019	125053
pKMK.T4	PDC1t terminator from K. marxianus level 0 MoClo	CamR	Rajkumar AS, Varela JA, Juergens H, Daran J-MG, Morrissey JP. Biological Parts for Kluyveromyces marxianus Synthetic Biology. Front Bioeng Biotechnol. 2019	125056
pKMK.I3R	Right homology arm for SWF1/ARO1, K. marxianus level 0 MoClo	CamR	Rajkumar AS, Varela JA, Juergens H, Daran J-MG, Morrissey JP. Biological Parts for Kluyveromyces marxianus Synthetic Biology. Front Bioeng Biotechnol. 2019	125065
pKMK.I3L	Left homology arm for SWF1/ARO1, K. marxianus level 0 MoClo	CamR	Rajkumar AS, Varela JA, Juergens H, Daran J-MG, Morrissey JP. Biological Parts for Kluyveromyces marxianus Synthetic Biology. Front Bioeng Biotechnol. 2019	125032
pKmK.P2	pPDC1 level 0 Promtoer part YTK Moclo	CamR	Rajkumar AS, Varela JA, Juergens H, Daran J-MG, Morrissey JP. Biological Parts for Kluyveromyces marxianus Synthetic Biology. Front Bioeng Biotechnol. 2019	125035
pKmK.P19	pLac4 level 0 Promtoer part YTK Moclo	CamR	Rajkumar AS, Varela JA, Juergens H, Daran J-MG, Morrissey JP. Biological Parts for Kluyveromyces marxianus Synthetic Biology. Front Bioeng Biotechnol. 2019	125052
PADH1-EGFP	K.m. CEN/ARS, PADH1-EGFP-TCYC1Sc, HIS3 marker	AmpR, -HIS3	Lang X, Besada-Lombana PB, Li M, Da Silva NA, Wheeldon I. Developing a broad-range promoter set for metabolic engineering in the thermotolerant yeast Kluyveromyces marxianus. Metab Eng Commun. 2020	n/a
PINU1-EGFP	K.m. CEN/ARS, PINU1-EGFP-TCYC1Sc, HIS3 marker	AmpR, -HIS3	Lang X, Besada-Lombana PB, Li M, Da Silva NA, Wheeldon I. Developing a broad-range promoter set for metabolic engineering in the thermotolerant yeast Kluyveromyces marxianus. Metab Eng Commun. 2020	n/a
PRPE1-EGFP	K.m. CEN/ARS, PRPE1-EGFP-TCYC1Sc, HIS3 marker	AmpR, -HIS3	Lang X, Besada-Lombana PB, Li M, Da Silva NA, Wheeldon I. Developing a broad-range promoter set for metabolic engineering in the thermotolerant yeast Kluyveromyces marxianus. Metab Eng Commun. 2020	n/a
PPIR1-EGFP	K.m. CEN/ARS, PPIR1-EGFP-TCYC1Sc, HIS3 marker	AmpR, -HIS3	Lang X, Besada-Lombana PB, Li M, Da Silva NA, Wheeldon I. Developing a broad-range promoter set for metabolic engineering in the thermotolerant yeast Kluyveromyces marxianus. Metab Eng Commun. 2020	n/a
PHSP26-EGFP	K.m. CEN/ARS, PHSP26-EGFP-TCYC1Sc, HIS3 marker	AmpR, -HIS3	Lang X, Besada-Lombana PB, Li M, Da Silva NA, Wheeldon I. Developing a broad-range promoter set for metabolic engineering in the thermotolerant yeast Kluyveromyces marxianus. Metab Eng Commun. 2020	n/a
PSSA3-EGFP	K.m. CEN/ARS, PSSA3-EGFP-TCYC1Sc, HIS3 marker	AmpR, -HIS3	Lang X, Besada-Lombana PB, Li M, Da Silva NA, Wheeldon I. Developing a broad-range promoter set for metabolic engineering in the thermotolerant yeast Kluyveromyces marxianus. Metab Eng Commun. 2020	n/a
PZWF -EGFP	K.m. CEN/ARS, PZWF-EGFP-TCYC1Sc, HIS3 marker	AmpR, -HIS3	Lang X, Besada-Lombana PB, Li M, Da Silva NA, Wheeldon I. Developing a broad-range promoter set for metabolic engineering in the thermotolerant yeast Kluyveromyces marxianus. Metab Eng Commun. 2020	n/a
PSCL1-EGFP	K.m. CEN/ARS, PSCL1-EGFP-TCYC1Sc, HIS3 marker	AmpR, -HIS3	Lang X, Besada-Lombana PB, Li M, Da Silva NA, Wheeldon I. Developing a broad-range promoter set for metabolic engineering in the thermotolerant yeast Kluyveromyces marxianus. Metab Eng Commun. 2020	n/a
PALD2-EGFP	K.m. CEN/ARS, PALD2-EGFP-TCYC1Sc, HIS3 marker	AmpR, -HIS3	Lang X, Besada-Lombana PB, Li M, Da Silva NA, Wheeldon I. Developing a broad-range promoter set for metabolic engineering in the thermotolerant yeast Kluyveromyces marxianus. Metab Eng Commun. 2020	n/a
PPST1-EGFP	K.m. CEN/ARS, PPST1-EGFP-TCYC1Sc, HIS3 marker	AmpR, -HIS3	Lang X, Besada-Lombana PB, Li M, Da Silva NA, Wheeldon I. Developing a broad-range promoter set for metabolic engineering in the thermotolerant yeast Kluyveromyces marxianus. Metab Eng Commun. 2020	n/a
PGLK1A-EGFP	K.m. CEN/ARS, PGLK1A-EGFP-TCYC1Sc, HIS3 marker	AmpR, -HIS3	Lang X, Besada-Lombana PB, Li M, Da Silva NA, Wheeldon I. Developing a broad-range promoter set for metabolic engineering in the thermotolerant yeast Kluyveromyces marxianus. Metab Eng Commun. 2020	n/a
PSOD1-EGFP	K.m. CEN/ARS, PSOD1-EGFP-TCYC1Sc, HIS3 marker	AmpR, -HIS3	Lang X, Besada-Lombana PB, Li M, Da Silva NA, Wheeldon I. Developing a broad-range promoter set for metabolic engineering in the thermotolerant yeast Kluyveromyces marxianus. Metab Eng Commun. 2020	n/a
PGPD1-EGFP	K.m. CEN/ARS, PGPD1-EGFP-TCYC1Sc, HIS3 marker	AmpR, -HIS3	Lang X, Besada-Lombana PB, Li M, Da Silva NA, Wheeldon I. Developing a broad-range promoter set for metabolic engineering in the thermotolerant yeast Kluyveromyces marxianus. Metab Eng Commun. 2020	n/a
PGLK1B-EGFP	K.m. CEN/ARS, PGLK1B-EGFP-TCYC1Sc, HIS3 marker	AmpR, -HIS3	Lang X, Besada-Lombana PB, Li M, Da Silva NA, Wheeldon I. Developing a broad-range promoter set for metabolic engineering in the thermotolerant yeast Kluyveromyces marxianus. Metab Eng Commun. 2020	n/a
PHSP60-EGFP	K.m. CEN/ARS, PHSP60-EGFP-TCYC1Sc, HIS3 marker	AmpR, -HIS3	Lang X, Besada-Lombana PB, Li M, Da Silva NA, Wheeldon I. Developing a broad-range promoter set for metabolic engineering in the thermotolerant yeast Kluyveromyces marxianus. Metab Eng Commun. 2020	n/a
PTDH3-EGFP	K.m. CEN/ARS, PTDH3-EGFP-TCYC1Sc, HIS3 marker	AmpR, -HIS3	Lang X, Besada-Lombana PB, Li M, Da Silva NA, Wheeldon I. Developing a broad-range promoter set for metabolic engineering in the thermotolerant yeast Kluyveromyces marxianus. Metab Eng Commun. 2020	n/a
PNC1-EGFP	K.m. CEN/ARS, PNC1-EGFP-TCYC1Sc, HIS3 marker	AmpR, -HIS3	Lang X, Besada-Lombana PB, Li M, Da Silva NA, Wheeldon I. Developing a broad-range promoter set for metabolic engineering in the thermotolerant yeast Kluyveromyces marxianus. Metab Eng Commun. 2020	n/a
PCOX20-EGFP	K.m. CEN/ARS, PCOX20-EGFP-TCYC1Sc, HIS3 marker	AmpR, -HIS3	Lang X, Besada-Lombana PB, Li M, Da Silva NA, Wheeldon I. Developing a broad-range promoter set for metabolic engineering in the thermotolerant yeast Kluyveromyces marxianus. Metab Eng Commun. 2020	n/a
PPGK-EGFP	K.m. CEN/ARS, PPGK-EGFP-TCYC1Sc, HIS3 marker	AmpR, -HIS3	Lang X, Besada-Lombana PB, Li M, Da Silva NA, Wheeldon I. Developing a broad-range promoter set for metabolic engineering in the thermotolerant yeast Kluyveromyces marxianus. Metab Eng Commun. 2020	n/a
PHHF1-EGFP	K.m. CEN/ARS, PHHF1-EGFP-TCYC1Sc, HIS3 marker	AmpR, -HIS3	Lang X, Besada-Lombana PB, Li M, Da Silva NA, Wheeldon I. Developing a broad-range promoter set for metabolic engineering in the thermotolerant yeast Kluyveromyces marxianus. Metab Eng Commun. 2020	n/a
PTEF3-EGFP	K.m. CEN/ARS, PTEF3-EGFP-TCYC1Sc, HIS3 marker	AmpR, -HIS3	Lang X, Besada-Lombana PB, Li M, Da Silva NA, Wheeldon I. Developing a broad-range promoter set for metabolic engineering in the thermotolerant yeast Kluyveromyces marxianus. Metab Eng Commun. 2020	n/a
pLN012	pUCC001 [gRNA: BsaI GFP dropout], parent plasmid for pLN026 and pLN028	HygR, AmpR	This work	n/a
pLN026	Two gRNAs targeting the KAT1 locus	HygR, AmpR	This work	n/a
pLN028	Two gRNAs targeting the α3 locus	HygR, AmpR	This work	n/a
pYTK001	Level 0 entry plasmid MoClo	CamR	Lee ME, DeLoache WC, Cervantes B, Dueber JE. A Highly Characterized Yeast Toolkit for Modular, Multipart Assembly. ACS Synth Biol. 2015	65108
pYTK002	ConLS level 0 MoClo	CamR	Lee ME, DeLoache WC, Cervantes B, Dueber JE. A Highly Characterized Yeast Toolkit for Modular, Multipart Assembly. ACS Synth Biol. 2015	65109
pYTK003	ConR1 level 0 MoClo	CamR	Lee ME, DeLoache WC, Cervantes B, Dueber JE. A Highly Characterized Yeast Toolkit for Modular, Multipart Assembly. ACS Synth Biol. 2015	65110
pYTK067	ConR1 level 0 MoClo	CamR	Lee ME, DeLoache WC, Cervantes B, Dueber JE. A Highly Characterized Yeast Toolkit for Modular, Multipart Assembly. ACS Synth Biol. 2015	65174
pYTK072	ConRE level 0 MoClo	CamR	Lee ME, DeLoache WC, Cervantes B, Dueber JE. A Highly Characterized Yeast Toolkit for Modular, Multipart Assembly. ACS Synth Biol. 2015	65179
pYTK095	AmpR-ColE1 gfp-dropout plasmid level 1 MoClo	AmpR	Lee ME, DeLoache WC, Cervantes B, Dueber JE. A Highly Characterized Yeast Toolkit for Modular, Multipart Assembly. ACS Synth Biol. 2015	65202
pYTK084	KanR-ColE1 as a Type 8 part YTK MoClo	KanR	Lee ME, DeLoache WC, Cervantes B, Dueber JE. A Highly Characterized Yeast Toolkit for Modular, Multipart Assembly. ACS Synth Biol. 2015	65191
pYTK073	ConRE' as a Type 5 part YTK MoClo	CamR	Lee ME, DeLoache WC, Cervantes B, Dueber JE. A Highly Characterized Yeast Toolkit for Modular, Multipart Assembly. ACS Synth Biol. 2015	65180
pYTK077	KanamycinR as a Type 6 part YTK MoClo	CamR, G418	Lee ME, DeLoache WC, Cervantes B, Dueber JE. A Highly Characterized Yeast Toolkit for Modular, Multipart Assembly. ACS Synth Biol. 2015	65184
pYTK047	GFP dropout as a Type 234r part YTK MoClo	CamR	Lee ME, DeLoache WC, Cervantes B, Dueber JE. A Highly Characterized Yeast Toolkit for Modular, Multipart Assembly. ACS Synth Biol. 2015	65154
Table S5. List of Plasmids
